# The Distal-Proximal Relationships Among the Human Moonlighting Proteins: Evolutionary hotspots and Darwinian checkpoints

**DOI:** 10.1101/2023.10.12.562146

**Authors:** Debaleena Nawn, Sk. Sarif Hassan, Moumita Sil, Ankita Ghosh, Arunava Goswami, Pallab Basu, Guy W. Dayhoff, Kenneth Lundstrom, Vladimir N. Uversky

**Affiliations:** Biological Science Division, Indian Statistical Institute, 203 B.T Road, Kolkata, 700108, West Bengal, India; Department of Mathematics, Pingla Thana Mahavidyalaya, Maligram, Paschim Medinipur, West Bengal, India; School of Physics, University of the Witwatersrand, Johannesburg, Braamfontein 2000, South Africa; Woxsen School of Sciences, Woxsen University, Hyderabad - 500 033, Telangana, India; Department of Chemistry, University of South Florida, Tampa, FL 33612, USA; PanTherapeutics, Rte de Lavaux 49, CH1095 Lutry, Switzerland; Department of Molecular Medicine, Morsani College of Medicine, University of South Florida, Tampa, FL 33612, USA

**Keywords:** Moonlighting proteins, Phylogeny, Distal-proximal, Promiscuous proteins, Signature-features

## Abstract

Moonlighting proteins, known for their ability to perform multiple, often unrelated functions within a single polypeptide chain, challenge the traditional “one gene, one protein, one function” paradigm. As organisms evolved, their genomes remained relatively stable in size, but the introduction of post-translational modifications and sub-strategies like protein promiscuity and intrinsic disorder enabled multifunctionality. Enzymes, in particular, exemplify this phenomenon, engaging in unrelated processes alongside their primary catalytic roles. This study employs a systematic, quantitative informatics approach to shed light on human moonlighting protein sequences. Phylogenetic analyses of human moonlighting proteins are presented, elucidating the distal-proximal relationships among these proteins based on sequence-derived quantitative features. The findings unveil the captivating world of human moonlighting proteins, urging further investigations in the emerging field of moonlighting proteomics, with the potential for significant contributions to our understanding of multifunctional proteins and their roles in diverse cellular processes and diseases.
