## Supplementary files-1 for "The Distal-Proximal Relationships Among the Human Moonlighting Proteins: Evolutionary hotspots and Darwinian checkpoints"

### Sheet: Sheet1
Serial No	Uniprot ID	Protein Name	Cannonical function	Moonlighting function
1	P28482	ERK2 (signal-regulated kinases) EC:2.7.11.24	Mitogen-activated protein kinase 1 (MAP kinase)	Transcriptional repressor
2	Q99714	3-hydroxyacyl-CoA dehydrogenase type-2	Functions in mitochondrial tRNA maturation. Part of mitochondrial ribonuclease P, an enzyme composed of MRPP1/TRMT10C, MRPP2/HSD17B10 and MRPP3/KIAA0391, which cleaves tRNA molecules in their 5'-ends. Catalyzes the beta-oxidation at position 17 of androgens and estrogens and has 3-alpha-hydroxysteroid dehydrogenase activity with androsterone. Catalyzes the third step in the beta-oxidation of fatt…	It may contribute to the neuronal dysfunction associated with Alzheimer disease (AD).
3	P55263	Adenosine kinase	AMP biosynthesis	RNA binding and transcription factor regulation.
4	Q7L0Y3	Mitochondrial RNase P	Functions in mitochondrial tRNA maturation (Part of mitochondrial ribonuclease P which cleaves tRNA molecules in their 5'-ends)	The endonuclease removing tRNA 5' extensions, is a methyltransferase
5	P47897	Glutamine--tRNA ligase	Plays a critical role in brain development. ATP + L-glutamine + tRNA(Gln) = AMP + diphosphate + L-glutaminyl-tRNA(Gln).	Interacts with ASK1 (Fas ligation activated apoptosis signal-regulating kinase 1) to inhibit apoptosis induced by ASK1 protein-protein interaction increased under conditions of increased glutamine concentration
6	Q02252	Methylmalonate-semialdehyde dehydrogenase [acylating], mitochondrial	Plays a role in valine and pyrimidine metabolism.	Binds fatty acyl-CoA. Binds RNA.
7	P19971	Thymidine phosphorylase EC:2.4.2.4	Phosphorylates thymidine to produce thymine and 2-deoxy-alpha-D-ribose 1-phosphate	Platelet-derived endothelial cell growth factor
8	P06744	Phosphoglucose isomerase EC:5.3.1.9	Catalyzes the conversion of glucose-6-phosphate into fructose 6-phosphate (glycolysis)	Neuroleukin, autocrine motility factor, differentiation and maturation factor / nerve growth factor / stimulation of cell migration / implantation factor (in the ferret); is an important modulator of tumor progression and a target for cancer therapy / sperm surface antigen 36, which mediates sperm agglutination
9	P62826	RanGTP (GTP-binding nuclear protein Ran)	Govern selective transport of proteins into the nucleus	In the intraciliary compartment mediates dissociation of Kif17 from its transport receptor and thereby completes import
10	P32189	Glycerol Kinase EC:2.7.1.30	It converts glycerol to sn-glycerol 3-phosphate (glycolysis)	ATP-stimulated translocation protein (ASTP), porin binding, apoptosis, lysosome stability (Copley: a rat liver ATP-stimulated translocation protein)
11	P78545	ETS-related transcription factor Elf-3	Transcriptional activator that binds and transactivates ETS sequences containing the consensus nucleotide core sequence GGA[AT].	Involved in mediating vascular inflammation. May play an important role in epithelial cell differentiation and tumorigenesis. May be a critical downstream effector of the ERBB2 signaling pathway. May be associated with mammary gland development and involution. Plays an important role in the regulation of transcription with TATA-less promoters in preimplantation embryos
12	Q15046	Lysine--tRNA ligase	Catalyzes the specific attachment of an amino acid to its cognate tRNA in a 2 step reaction: the amino acid (AA) is first activated by ATP to form AA-AMP and then transferred to the acceptor end of the tRNA. When secreted, acts as a signaling molecule that induces immune response through the activation of monocyte/macrophages. Catalyzes the synthesis of diadenosine oligophosphate (Ap4A), a signal…	Cytokine binds to macrophages and peripheral blood mononuclear cells increases TNF-alpha production by target cells increases target cell migration
13	P21912	Succinate dehydrogenase EC:1.3.99.1	TCA cycle enzyme	Tumor supression (it should play specific tumor-suppressing roles, directly or indirectly)
14	P09382	GAL1 (Galectin-1)	Multiple signaling functions	Proliferation, migration
15	O94811	Tubulin polymerization-promoting protein	May play a role in the polymerization of tubulin into microtubules, microtubule bundling and the stabilization of existing microtubules, thus maintaining the integrity of the microtubule network. May play a role in mitotic spindle assembly and nuclear envelope breakdown.	Interaction with alfa-synuclein (May be involved in the regulation of dopamine release and transport)
16	P36873	Serine/threonine-protein phosphatase PP1-gamma catalytic subunit	Glycogen metabolism, muscle contractility, and protein synthesis	May play an important role in dephosphorylating substrates such as the postsynaptic density-associated Ca2+/calmodulin dependent protein kinase II. Component of the PTW/PP1 phosphatase complex, which plays a role in the control of chromatin structure and cell cycle progression during the transition from mitosis into interphase. RNA binding protein.
17	O75925	PIAS1	Inhibition of activated STAT	Activation of p53
18	P21980	Protein-glutamine gamma-glutamyltransferase 2	Cytoplasm/Catalyzes protein cross-linking	(1) Nucleus/Regulates gene expression; (2) Extracellular region/Cell adhesion and spreading
19	P05230	FGF1 (Fibroblast growth factor 1)	Important role in the regulation of cell survival, cell division, angiogenesis, cell differentiation and cell migration	Stimulates cell adhesion and/or motility upon export, facilitating specific steps in progression and metastasis
20	P05455	La protein (Lupus La protein)	Protect RNA from 3'-end digestion	RNA folding chaperone
21	Q9P2J5	Leucine--tRNA ligase, cytoplasmic	Catalyzes the specific attachment of an amino acid to its cognate tRNA in a two step reaction: the amino acid (AA) is first activated by ATP to form AA-AMP and then transferred to the acceptor end of the tRNA. Exhibits a post-transfer editing activity to hydrolyze mischarged tRNAs.	GTPase-activating protein (GAP) senses intracellular leucing concentration and binds to Rag GTPase Rag signals to mTORC1 promotes translocation of mTORC1 to the lysosomal membrane
22	P00734	Thrombin protease (Prothrombin)	Thrombin protease	Ligand for cell surface receptors
23	P15144	CD13 (Aminopeptidase N)	Broad specificity aminopeptidase. Plays a role in the final digestion of peptides generated from hydrolysis of proteins by gastric and pancreatic proteases.	Peptide cleavage (enzymatic regulation of peptides/tumor cell invasion/differentiation/proliferation of apoptosis/motility/chemotaxis/antigen presentation) - Endocytosis (viral infection/cholesterol uptake) - Signaling (angiogenesis/adhesion/phagocytosis)
24	Q9UKX7	Nuclear pore complex protein Nup50	Component of the nuclear pore complex that has a direct role in nuclear protein import (PubMed:20016008). Actively displaces NLSs from importin-alpha, and facilitates disassembly of the importin-alpha:beta-cargo complex and importin recycling	Interacts with regulatory proteins of cell cycle progression including CDKN1B (By similarity). This interaction is required for correct intracellular transport and degradation of CDKN1B
25	P00505	Aspartate aminotransferase, mitochondrial	Catalyzes the irreversible transamination of the L-tryptophan metabolite L-kynurenine to form kynurenic acid (KA).	RNA binding protein.
26	O75390	Citrate synthase, mitochondrial	Citrate synthase	RNA binding protein.
27	Q16637	Survival motor neuron protein	The SMN complex plays a catalyst role in the assembly of small nuclear ribonucleoproteins (snRNPs), the building blocks of the spliceosome. Thereby, plays an important role in the splicing of cellular pre-mRNAs. Most spliceosomal snRNPs contain a common set of Sm proteins SNRPB, SNRPD1, SNRPD2, SNRPD3, SNRPE, SNRPF and SNRPG that assemble in a heptameric protein ring on the Sm site of the small n…	May also play a role in the metabolism of small nucleolar ribonucleoprotein (snoRNPs)
28	P15531	Nucleoside diphosphate kinase A	Major role in the synthesis of nucleoside triphosphates other than ATP.	RNA binding protein. Involved in cell proliferation, differentiation and development, signal transduction, G protein-coupled receptor endocytosis, and gene expression. Required for neural development including neural patterning and cell fate determination. During GZMA-mediated cell death, works in concert with TREX1. NME1 nicks one strand of DNA and TREX1 removes bases from the free 3' end to enh…
29	Q12904	Aminoacyl tRNA synthase complex	Non-catalytic component of the multisynthase complex. Stimulates the catalytic activity of cytoplasmic arginyl-tRNA synthase. Binds tRNA.	Possesses inflammatory cytokine activity. Negatively regulates TGF-beta signaling through stabilization of SMURF2 by binding to SMURF2 and inhibiting its SMAD7-mediated degradation. Involved in glucose homeostasis through induction of glucagon secretion at low glucose levels. Promotes dermal fibroblast proliferation and wound repair. Regulates KDELR1-mediated retention of HSP90B1/gp96 in the endo…
30	P01033	Erythroid-potentiating activity	Stimulates the proliferation of Erythroid progenitor cells	Tissue inhibitor of metalloproteinases 1
31	P06396	Gelsolin	Calcium-regulated, actin-modulating protein that binds to the plus (or barbed) ends of actin monomers or filaments, preventing monomer exchange (end-blocking or capping). It can promote the assembly of monomers into filaments (nucleation) as well as sever filaments already formed. Plays a role in ciliogenesis.	Controlling apoptosis
32	P62263	S14	Ribosomal protein	Autogenous regulation of translation
33	P60174	Triose phosphate isomerase EC:5.3.1.1	Catalyzes the reversible interconversion of dihydroxyacetone phosphate and D-glyceraldehyde 3-phosphate (glycolysis)	Interacts with the cytoplasmic domain of integrin alpha-IIB in platelets and therefore might have a specific role in platelet function
34	P35268	L22 (60S ribosomal protein L22)	Ribosomal protein	Forms ribonucleoprotein particles (RNP) with Epstein-Barr-encoded small RNA in B lymphocytes
35	P62913	60S ribosomal protein L11	Ribosomal protein, part of 60S subunit	Binds to and inhibits HDM2, a ubiquitin ligase, which results in stabilization of p53 tumor suppressor protein
36	Q00610	Clathrin	Membrane trafficking protein	1. Stabilizing michrotubules in kinetochore fibers; 2. Nuclear function (not yet defined)
37	P00813	Adenosine Deaminase	Catalyzes the hydrolytic deamination of adenosine and 2-deoxyadenosine. Plays an important role in purine metabolism and in adenosine homeostasis. Modulates signaling by extracellular adenosine, and so contributes indirectly to cellular signaling events.	Capacity as a regulator of the concentration of extracellular adenosine that is able to activate adenosine receptors (ARs). To act as a costimulator, promoting T-cell proliferation and differentiation mainly by interacting with the differentiation cluster CD26. Another role is the ability of ADA to act as an allosteric modulator of ARs
38	P22090	S4 (40S ribosomal protein S4, Y isoform 1)	Ribosomal protein	Regulation of development (Turner syndrome: female gonadal insufficiency)
39	P46060	Ran GTPase-activating protein 1	GTPase activator for the nuclear Ras-related regulatory protein Ran, converting it to the putatively inactive GDP-bound state.	At the kinetochore, CRM1 recruits the RanBP2-RanGAP1-SUMO complex that is required for the interaction between MTs and the kinetochore. Cadherine binding.
40	P49790	Nuclear pore complex protein Nup153	Component of the nuclear pore complex (NPC), a complex required for the trafficking across the nuclear envelope. Functions as a scaffolding element in the nuclear phase of the NPC essential for normal nucleocytoplasmic transport of proteins and mRNAs.	Involved in the quality control and retention of unspliced mRNAs in the nucleus; in association with TPR, regulates the nuclear export of unspliced mRNA species bearing constitutive transport element (CTE) in a NXF1- and KHDRBS1-independent manner. Mediates TPR anchoring to the nuclear membrane at NPC. The repeat-containing domain may be involved in anchoring other components of the NPC to the po…
41	P41182	Bcl6 B-cell lymphoma 6 protein isoform 1	Transcriptional repressor which is required for germinal center formation and antibody affinity maturation	Bcl6 can control the type of immune cell that develops in the bone marrow—playing many roles in the development of B cells, T cells, macrophages, and other cells—including a primary role in enabling B-cells to generate specific antibodies against pathogen
42	O95396	Adenylyltransferase and sulfurtransferase MOCS3	Plays a central role in 2-thiolation of mcm5S2U at tRNA wobble positions of cytosolic tRNA(Lys), tRNA(Glu) and tRNA(Gln).	Also essential during biosynthesis of the molybdenum cofactor. Acts by mediating the C-terminal thiocarboxylation of sulfur carriers URM1 and MOCS2A.
43	Q10589	Bone marrow stromal antigen 2	Interferon-inducible restriction factor	It also acts as a pattern recognition receptor inducing NF-&#954;B-dependent proinflammatory gene expression in virus infected cells. Tetherin has also been implicated in cellular processes that are unrelated to immunity, such as the organization of the apical actin network and membrane microdomains or stabilization of the Golgi apparatus
44	Q9NQX3	Gephyrin, protein anchor	Microtubule-associated protein involved in membrane protein-cytoskeleton interactions (it is thought to anchor the inhibitory glycine receptor (GLYR) to subsynaptic microtubules).	Synthesis of molybdenum cofactor (MoCo). Copley et al.: it forms a scaffold beneath the membrane of post-synaptic neurons that anchors glycinergic receptors and also binds dynein to facilitate retrograde transport of glycinergic receptors EC:4.1.99.18
45	P45880	Voltage-dependent anion-selective channel protein 2	Ion channel	It also exhibits other extra-mitochondrial localizations as in the plasma membrane of lymphocytes. A scaffolding function of VDAC2 has been evoked by De Pinto et al. (2010) suggesting that VDAC2 has the potential to assemble with other proteins to form a complex. Indeed, the association of VDAC2 with cytosolic enzymes including HK-1, ALDOA and GAPDH has been reported in the skeletal muscle . With…
46	O95997	Securin	Inhibition of separase	Activation (chaperoning) of separase
47	P07814	Bifunctional glutamate/proline--tRNA ligase	Catalyzes the attachment of the cognate amino acid to the corresponding tRNA in a two-step reaction: the amino acid is first activated by ATP to form a covalent intermediate with AMP and is then transferred to the acceptor end of the cognate tRNA.	Translation inhibition part of GAIT complex: interferon (IFN)-gamma-activated inhibitor of translation silences ceruloplasmin mRNA translation
48	P35222	Catenin beta-1	Nucleus/Transcription factor	Cytoplasm/Interaction with catenins and actins
49	P23396	S3	Ribosomal protein	DNA repair
50	Q5SW96	Low density lipoprotein receptor adapter protein 1 (Autosomal recessive hypercholesterolemia protein)	Adaptor for low-density lipoproteins (LDL) receptor endocytosis	Centrosomal assembly and cytokinesis
51	P60709	Actin	Cytoskeletal	Interaction with histone acetylase complex. Frequent contaminant of the cytoskeletal. Enforced moonlighting function of actin: Shigella recruits actin into comet-shaped tails that allow movement within the cytoplasm and invasion of neighboring cells. vascular endothelial growth factor receptor signaling pathway
52	P02511	alpha-crystallin B chain	Lens Crystallin	Heat-shock protein
53	P63104	14-3-3 protein zeta/delta	Adapter protein implicated in the regulation of a large spectrum of both general and specialized signaling pathways	Chaperone-like activity
54	P08183	P-Glycoprotein (transporter) EC:3.6.3.44	P-Glycoprotein (transporter)	Regulator of cell-swelling ion channel
55	Q13485	Mothers against decapentaplegic homolog 4	In muscle physiology, plays a central role in the balance between atrophy and hypertrophy. When recruited by MSTN, promotes atrophy response via phosphorylated SMAD2/4. MSTN decrease causes SMAD4 release and subsequent recruitment by the BMP pathway to promote hypertrophy via phosphorylated SMAD1/5/8.	May act as a tumor suppressor. Positively regulates PDPK1 kinase activity by stimulating its dissociation from the 14-3-3 protein YWHAQ which acts as a negative regulator.
56	P02489	alpha-crystallin A chain	Lens Crystallin	Heat-shock protein
57	Q9Y5Y2	Cytosolic Fe-S cluster assembly factor NUBP2	Component of the cytosolic iron-sulfur (Fe/S) protein assembly (CIA) machinery. Required for maturation of extramitochondrial Fe-S proteins. The NUBP1-NUBP2 heterotetramer forms a Fe-S scaffold complex, mediating the de novo assembly of an Fe-S cluster and its transfer to target apoproteins.	It is thought that Nubp1 and Nubp2 proteins interact with each other and regulate their functions. - Our data suggest that the C-terminal region of Nubp1 is important for nuclear transfer and the N-terminal of Nubp2 contributes to the morphology of the nucleus
58	P36897	TGF-beta receptor type-1	Cell surface/Type I transmembrane protein"	Nucleus/Participates in gene regulation
59	P08253	72 kDa type IV collagenase	Extracellular region/Secretion protein involved in proteolysis	Nucleus/Regulates gene expression
60	P50747	Biotin--protein ligase	Post-translational modification of specific protein by attachment of biotin. Acts on various carboxylases such as acetyl-CoA-carboxylase, pyruvate carboxylase, propionyl CoA carboxylase, and 3-methylcrotonyl CoA carboxylase.	Acts as a biotin-independent transcriptional repressor interacting with HDAC1, HDAC2 and HDAC7
61	Q9H8X2	Inositol-pentakisphosphate 2-kinase	Phosphorylates Ins(1,3,4,5,6)P5 at position 2 to form Ins(1,2,3,4,5,6)P6 (InsP6 or phytate).	It is also a structural component in the nucleolus. IP5K has functionally significant interactions with three proteins that regulate rRNA synthesis: protein kinase CK2, TCOF1 and upstream-binding-factor (UBF).
62	P02730	Band-3 anion exchanger	Its integral domain mediates a 1:1 exchange of inorganic anions across the membrane, whereas its cytoplasmic domain provides binding sites for cytoskeletal proteins, glycolytic enzymes, and hemoglobin	Regulator of glycolysis
63	P04637	p53	Nucleus/Transcription factor	Mitochondria/Promoting mitochondrial membrane permeabilization
64	P53384	Cytosolic Fe-S cluster assembly factor NUBP1	Implicated in the regulation of centrosome duplication (By similarity). Component of the cytosolic iron-sulfur (Fe/S) protein assembly (CIA) machinery. Required for maturation of extramitochondrial Fe-S proteins. The NUBP1-NUBP2 heterotetramer forms a Fe-S scaffold complex, mediating the de novo assembly of an Fe-S cluster and its transfer to target apoproteins	It is thought that Nubp1 and Nubp2 proteins interact with each other and regulate their functions. - Our data suggest that the C-terminal region of Nubp1 is important for nuclear transfer and the N-terminal of Nubp2 contributes to the morphology of the nucleus
65	P49327	Fatty acid synthase	Fatty acid synthetase catalyzes the formation of long-chain fatty acids from acetyl-CoA, malonyl-CoA and NADPH.	This multifunctional protein has 7 catalytic activities and an acyl carrier protein. RNA binding protein.
66	P18124	L7	Ribosomal protein	Autogenous regulation of translation
67	Q7Z4W1	L-xylulose reductase	Catalyzes the NADPH-dependent reduction of several pentoses, tetroses, trioses, alpha-dicarbonyl compounds and L-xylulose. Participates in the uronate cycle of glucose metabolism. May play a role in the water absorption and cellular osmoregulation in the proximal renal tubules by producing xylitol, an osmolyte, thereby preventing osmolytic stress from occurring in the renal tubules.	A role in cell adhesion, pointing to a novel function involving tumour progression and possibly metastasis. Similar to human DCXR, Cbr2 (Carbonyl reductase) from golden hamster (P26h) and cow (P25b) is essential for sperm-zona pellucida interaction and fertilization
68	O00337	Sodium/nucleoside cotransporter 1	Nucleosides Transport (selective for pyrimidine nucleosides and adenosine)	Inhibition of tumor growth (likely to be relevant in tumor biology)
69	Q9H211	DNA replication factor Cdt1	Helps load proteins onto chromatin to create the pre-replication complex for initiating DNA replication	Role in mitosis localizes to kinetochores through binding to the Hec1 component of the Ndc80 complex
70	O14786	Neuropilin (VEGF receptor)	Vascular endothelial cell growth factor receptor	Receptor for semaphorin III (nerve axons) / VEFGR, regulation of angiogenesis
71	Q6YP21	Kynurenine--oxoglutarate transaminase 3	Catalyzes the irreversible transamination of the L-tryptophan metabolite L-kynurenine to form kynurenic acid (KA).	RNA binding protein. May catalyze the beta-elimination of S-conjugates and Se-conjugates of L-(seleno)cysteine, resulting in the cleavage of the C-S or C-Se bond (By similarity). Has transaminase activity towards L-kynurenine, tryptophan, phenylalanine, serine, cysteine, methionine, histidine, glutamine and asparagine with glyoxylate as an amino group acceptor (in vitro). Has lower activity with …
72	Q86XF0	Bifunctional dihydrofolate reductase-thymidylate synthase	Dihydrofolate reductase and Thymidylate synthase, enzyme 5,6,7,8-tetrahydrofolate + NADP+ <=> 7,8-dihydrofolate + NADPH 5,10-methylenetetrahydrofolate + dUMP = dihydrofolate + dTMP Tetrahydrofolate biosynthesis	mRNA translation inhibition regulation of plasmodium TS-DHFR mRNA translation
73	P52948	Nuclear pore complex protein Nup98-Nup96	Plays a role in the nuclear pore complex (NPC) assembly and/or maintenance. Nup98 and Nup96 are involved in the bidirectional transport across the NPC	May anchor NUP153 and TPR to the NPC.
74	O43541	Mothers against decapentaplegic homolog 6	Acts as a mediator of TGF-beta and BMP antiflammatory activity.	May block the BMP-SMAD1 signaling pathway by competing with SMAD4 for receptor-activated SMAD1-binding. Binds to regulatory elements in target promoter regions.
75	O15105	Mothers against decapentaplegic homolog 7	Antagonist of signaling by TGF-beta (transforming growth factor) type 1 receptor superfamily members; has been shown to inhibit TGF-beta (Transforming growth factor) and activin signaling by associating with their receptors thus preventing SMAD2 access. Functions as an adapter to recruit SMURF2 to the TGF-beta receptor complex.	Also acts by recruiting the PPP1R15A-PP1 complex to TGFBR1, which promotes its dephosphorylation. Positively regulates PDPK1 kinase activity by stimulating its dissociation from the 14-3-3 protein YWHAQ which acts as a negative regulator.
76	P99999	Cytochrome c	It transfers electrons between Complexes III (Coenzyme Q - Cyt C reductase) and IV (Cyt C oxidase). Electron transport chain	Controlling apoptosis
77	P46777	Ribosomal Protein L5	Ribosomal protein, component of the large ribosomal subunit	Inhibition of MDM2-mediated p53 ubiquitination and degradation
78	P68104	Elongation factor 1-alpha 1	This protein promotes the GTP-dependent binding of aminoacyl-tRNA to the A-site of ribosomes during protein biosynthesis.	The elongation factor seems to be involved in the regulation of endothelial cell attachment and spreading as silencing of eEF1A1 positively affected these processes which were monitored by transendothelial resistance measurements.
79	P09429	High mobility group protein B1	Intracellular function: A transcription factor	Extracellular function (non-classical secretion routes): A pro-inflammatory, pro-angiogenic cytokine; endochondrial ossification (secretory lysosomes; caspase 1-dependent)
80	P04406	Glyceraldehyde-3-phosphate dehydrogenase EC:1.2.1.12	Conversion of D-glyceraldehyde 3-phosphate (G3P) into 3-phospho-D-glyceroyl phosphate (Glycolysis)	Uracil-DNA glycosylase, Transferrin receptor, involved in endocytosis, microtubule binding (bundling), phosphate group transfer, involved in sperm motility & apoptosis, binds RNA and dianosine tetraphosphate (nuclear tRNA transport)... see references
81	P07996	Thrombospondin 1	Adhesive glycoprotein that mediates cell-to-cell and cell-to-matrix interactions. Binds heparin.	1-TSP promotes replication,2-it modifies smooth muscle cell responses to contractile agents,3-TSP is involved in processes important to tissue remodeling,4-it promotes activation of the latent forms of transforming growth factors (L-TGFs)-beta
82	P29474	Endothelial Nitric Oxide Synthase EC:1.14.13.39	Produces nitric oxide (NO) which is implicated in vascular smooth muscle relaxation through a cGMP-mediated signal transduction pathway	Synthesis of sulfate from sulfane or sulfide sulfur and superoxide. Bounding to caveolin at the plasma membrane can facilitate sulfate formation, provided sunlight is available. Sulfate enables cholesterol transport, and maintenance of sulfation in the extracellular matrix proteins is crucial for the health of the endothelial wall and of red blood cells and platelets.
83	P50570	Dynamin	Membrane fission	1. Dynamic instability of microtubules in interphase; 2. Centrosome cohesion; 3. Role in cytokinesis; 4. Actin polymerization
84	P12830	E-cadherin	Cell surface/Involved in cell adhesion	Nucleus/Gene regulation
85	P62277	40S ribosomal protein S13	Component of the 40S ribosomal subunit	Inhibits splicing of own RNA transcript inhibit removal of intron 1 from rpS13 pre-mRNA
86	P27635	L10 ribosomal protein	Component of the 60S ribosomal subunit	Negative regulator of c-Jun in transcription
87	Q99217	Amelogenin	Regulates the size and shape of mineral crystallites	Mitochondrial DNA maintenance
88	P19367	Hexokinase	Glycolysis	Controlling apoptosis
89	P52789	Hexokinase-2	Glycolysis	RNA binding protein
90	Q96CW1	Clathrin adaptor AP-2	Adaptor for clathrin-mediated endocytosis	1. Possible activity in Mitosis: Interaction with BubR1 (mitotic checkpoint kinase); 2. RNAi gives mitotic phenotype
91	P15336	ATF2 protein (Cyclic AMP-dependent transcription factor) EC:2.3.1.48	Transcription factor (stimulates CRE (cAMP responsive element)-dependent transcription)	DNA damage response
92	P61254	60S ribosomal protein L26	Ribosomal protein, part of 60S subunit	Regulates (increases) translation of p53 tumor suppressor protein after DNA damage, leading to cell cycle arrest and apoptosis binds 5' UTR of p53 mRNA
93	P18074	ERCC2 - TFIIH basal transcription factor complex helicase XPD subunit	DNA helicase involved in the repair of DNA damaged by exposure to ultraviolet light	It is also a subunit of TFIIH, a basal transcription factor
94	P27487	CD26/DPPIV	Cell surface glycoprotein receptor involved in the costimulatory signal essential for T-cell receptor (TCR)-mediated T-cell activation	The protein functions as (1) serine protease, (2) receptor, (3) costimulatory protein, (4) adhesion molecule for collagen and fibronectin, and (5) is involved in apoptosis
95	Q9BPW9	hRoDH-E2 (Dehydrogenase/reductase SDR family member 9)	Retinoid and hydroxy-steroid Dehydrogenase/Reductase	Transcriptional repressor
96	Q9Y697	Cysteine desulfurase, mitochondrial	Catalyzes the removal of elemental sulfur from cysteine to produce alanine. It supplies the inorganic sulfur for iron-sulfur (Fe-S) clusters.	May be involved in the biosynthesis of molybdenum cofactor.
97	P27797	Calreticulin	Intracellular function: A chaperone (glycoprotein folding and Ca2+ homeostasis) and modulator of gene expression; found in the endoplasmic reticulum, nucleous and cytoplasm and at the cell surface	Extracellular function (non-classical secretion routes): Cell adhesion and migration; promotes tumour progression and metastasis; CD59 and LRP co-receptor signalling; the fragment vasostatin inhibits angiogenesis and tumour growth (secretory lysosomes)
98	P40926	Malate dehydrogenase, mitochondrial	TCA cycle	RNA binding protein
99	P54886	Delta-1-pyrroline-5-carboxylate synthase	Bifunctional enzyme that converts glutamate to glutamate 5-semialdehyde, an intermediate in the biosynthesis of proline, ornithine and arginine.	RNA binding.
100	Q16236	Nuclear factor erythroid 2-related factor 2	Transcription activator that binds to antioxidant response (ARE) elements in the promoter regions of target genes. Important for the coordinated up-regulation of genes in response to oxidative stress.	May be involved in the transcriptional activation of genes of the beta-globin cluster by mediating enhancer activity of hypersensitive site 2 of the beta-globin locus control region.
101	Q15797	Mothers against decapentaplegic homolog 1	Transcriptional modulator activated by BMP (bone morphogenetic proteins) type 1 receptor kinase. SMAD1 is a receptor-regulated SMAD (R-SMAD). SMAD1/OAZ1/PSMB4 complex mediates the degradation of the CREBBP/EP300 repressor SNIP1.	May act synergistically with SMAD4 and YY1 in bone morphogenetic protein (BMP)-mediated cardiac-specific gene expression.
102	P07900	HSP90-alpha (Heat shock protein HSP 90-alpha)	Intracellular function: A molecular chaperone found in the cytoplasm and mitochondria	Extracellular function (non-classical secretion routes): A chaperone; MMP2 activation and wound healing (exosomes)
103	P08238	Heat shock protein HSP 90-beta	Molecular chaperone that promotes the maturation, structural maintenance and proper regulation of specific target proteins involved for instance in cell cycle control and signal transduction.	It also plays a role in the regulation of the transcription machinery.
104	P09960	Leukotriene A4 hydrolase EC:3.3.2.6	Epoxide hydrolase that catalyzes the final step in the biosynthesis of the proinflammatory mediator leukotriene B4	Aminopeptidase
105	Q9H009	Nascent polypeptide-associated complex subunit alpha-2	Prevents inappropriate targeting of non-secretory polypeptides to the endoplasmic reticulum (ER). Binds to nascent polypeptide chains as they emerge from the ribosome and blocks their interaction with the signal recognition particle (SRP), which normally targets nascent secretory peptides to the ER.	Is involved in the ribosome biogenesis. In ALL eukaryotes cells.
106	P30041	Peroxiredoxin-6 EC:1.11.1.15	1-Cys Peroxiredoxin (peroxidase)	Phospholipase aiPLA2
107	Q99988	Growth/differentiation factor 15	Extracellular region/Secretion protein involved in apoptosis	Nucleus/Gene regulation
108	O95400	CD2BP2 (CD2 antigen cytoplasmic tail-binding protein 2)	Spliceosome protein	Binds CD2 receptor
109	P14324	Farnesyl pyrophosphate synthase	Key enzyme in isoprenoid biosynthesis which catalyzes the formation of farnesyl diphosphate (FPP), a precursor for several classes of essential metabolites including sterols, dolichols, carotenoids, and ubiquinones.	RNA binding protein. FPP also serves as substrate for protein farnesylation and geranylgeranylation. Catalyzes the sequential condensation of isopentenyl pyrophosphate with the allylic pyrophosphates, dimethylallyl pyrophosphate, and then with the resultant geranylpyrophosphate to the ultimate product farnesyl pyrophosphate.
110	P23381	Tryptophan--tRNA ligase, cytoplasmic	Isoform 1, isoform 2 and T1-TrpRS have aminoacylation activity while T2-TrpRS lacks it. Isoform 2, T1-TrpRS and T2-TrpRS possess angiostatic activity whereas isoform 1 lacks it. T2-TrpRS inhibits fluid shear stress-activated responses of endothelial cells. Regulates ERK, Akt, and eNOS activation pathways that are associated with angiogenesis, cytoskeletal reorganization and shear stress-responsiv…	Forms complex with the catalytic subunit of DNA-dependent protein kinase (DNA-PKcs) and poly(ADP-ribose) polymerase 1 (PARP-1) the complex activates p53
111	P46531	Neurogenic locus notch homolog protein 1	Functions as a receptor for membrane-bound ligands Jagged1, Jagged2 and Delta1 to regulate cell-fate determination. Upon ligand activation through the released notch intracellular domain (NICD) it forms a transcriptional activator complex with RBPJ/RBPSUH and activates genes of the enhancer of split locus. Affects the implementation of differentiation, proliferation and apoptotic programs. Involv…	Functions as a receptor for membrane-bound ligands Jagged1, Jagged2 and Delta1 to regulate cell-fate determination
112	P05388	P0	Ribosomal protein	DNA repair
113	Q9Y3E5	Pth2/Bit1 peptidyl-tRNA hydrolase 2/Bcl-2 inhibitor of transcription 1 EC:3.1.1.29	Peptidyl-tRNA hydrolase 2	Inhibitor of transcription
114	P04818	Thymidylate synthase EC:2.1.1.45	Contributes to the de novo mitochondrial thymidylate biosynthesis pathway	Translation inhibitor
115	P04075	Fructose-bisphosphate aldolase A	Plays a key role in glycolysis and gluconeogenesis.	ALDOA is located at the internal side of the plasma membrane or at the acrosomal membrane. The observation of ALDOA in both the head and the flagellum of human spermatozoa is an original result
116	P13716	Delta-aminolevulinic acid dehydratase EC:4.2.1.24	Delta-aminolevulinic acid dehydratase	Proteasome inhibitory subunit
117	P13569	CFTR chloride channel (Cystic fibrosis transmembrane conductance regulator) EC:3.6.3.49	Involved in the transport of chloride ions	Regulator of other epitelial anion channels (Regulator of Na+ channels)
118	P09622	DLD (Dihydrolipoyl dehydrogenase, mitochondrial) EC:1.8.1.4	Lipoamide dehydrogenase is a component of the glycine cleavage system as well as of the alpha-ketoacid dehydrogenase complexes	Protease
119	P32856	Epimorphin, syntaxin	Morphogen signaling (essential for epithelial morphogenesis)	Stimulates cell adhesion and/or motility upon export, facilitating specific steps in progression and metastasis. Vesicle transport.
120	P49759	Dual specificity protein kinase CLK1	Dual specificity kinase acting on both serine/threonine and tyrosine-containing substrates.	Acts to limit stress responses. Regulates the alternative splicing of tissue factor (F3) pre-mRNA in endothelial cells and adenovirus E1A pre-mRNA.
121	Q15118	Pyruvate dehydrogenase (acetyl-transferring)] kinase isozyme 1, mitochondrial	Kinase that plays a key role in regulation of glucose and fatty acid metabolism and homeostasis via phosphorylation of the pyruvate dehydrogenase subunits PDHA1 and PDHA2. This inhibits pyruvate dehydrogenase activity, and thereby regulates metabolite flux through the tricarboxylic acid cycle, down-regulates aerobic respiration and inhibits the formation of acetyl-coenzyme A from pyruvate. Plays …	"Acts as a key regulator of OIS (Oncogene-induced senescence) - The observation that PDH activity is induced during OIS and normalizes after OIS abrogation highlights this enzyme as a potential barrier against malignant transformation. In agreement, high PDK1 expression drives PDH phosphorylation and promotes melanoma growth. Conversely, PDK1 depletion is highly toxic to melanoma cells"
122	P47992	Chemokine lymphotactin	Monomeric Ltn10 form activates the G protein-coupled receptor XCR1 on target leukocytes	The Ltn40 form, which binds glycosaminoglycans, is dimeric and adoptds a previously unknown form
123	P0C0L4	Complement C4-A	Non-enzymatic component of C3 and C5 convertases and thus essential for the propagation of the classical complement pathway.	Mediate synapse elimination during postnatal development
124	P15291	Beta-1,4-galactosyltransferase 1	The Golgi complex form catalyzes the production of lactose in the lactating mammary gland and could also be responsible for the synthesis of complex-type N-linked oligosaccharides in many glycoproteins as well as the carbohydrate moieties of glycolipids. The cell surface form functions as a recognition molecule during a variety of cell to cell and cell to matrix interactions, as those occurring d…	Lactose synthase
125	P00533	Epidermal growth factor receptor	Cell surface/Membrane receptor tyrosine kinase for EGF	Nucleus/Co-transcription factor
126	P49792	E3 SUMO-protein ligase RanBP2	E3 SUMO-protein ligase which facilitates SUMO1 and SUMO2 conjugation by UBE2I.	Involved in transport factor (Ran-GTP, karyopherin)-mediated protein import via the F-G repeat-containing domain which acts as a docking site for substrates. Binds single-stranded RNA (in vitro). May bind DNA. Component of the nuclear export pathway. Specific docking site for the nuclear export factor exportin-1. Sumoylates PML at 'Lys-490' which is essential for the proper assembly of PML-NB. Re…
127	P53350	PLK1 (Serine/threonine-protein kinase)	Serine/threonine-protein kinase, intracellular role in cell division and/or genomic stability	Breast-cancer-cell invasion by promoting phosphorylation of vimentin, which associates with integrines to modify cell invasion
128	P05089	Arginase EC:3.5.3.1	Arginine hydrolysis	Potentially regulates arginine-dependent immune functions such as T lymphocyte activation
129	Q5BJF6	Outer dense fiber protein 2	Functions as a general scaffold protein that is specifically localized at the distal/subdistal appendages of mother centrioles. Component of the centrosome matrix required for the localization of PLK1 and NIN to the centrosomes. Required for the formation and/or maintenance of normal CETN1 assembly.	Seems to be a major component of sperm tail outer dense fibers (ODF). ODFs are filamentous structures located on the outside of the axoneme in the midpiece and principal piece of the mammalian sperm tail and may help to maintain the passive elastic structures and elastic recoil of the sperm tail. May have a modulating influence on sperm motility. g
130	P62328	Thymosin Beta-4 (sequester actin)	Thymosin Beta-4 (sequester G-actin)	Secreted chemotaxis ligand & Activation of actin polymerization, ILK kinase
131	P38936	P21	P21: Inhibition of cyclin-dependent kinase activity, preventing phosphorylation of critical cyclin-dependent kinase substrates and blocking cell cycle progression. P27: Might play a role in mitosis. Antigenic molecule. Could be a centromere-associated pr	Activation of Cdk
132	P16402	Histone H1	Histone (Histone H1 protein binds to linker DNA between nucleosomes forming the macromolecular structure known as the chromatin fiber. Histones H1 are necessary for the condensation of nucleosome chains into higher-order structured fibers)	Thyroglobulin receptor
133	P37198	Nuclear pore glycoprotein p62	Essential component of the nuclear pore complex. The N-terminal is probably involved in nucleocytoplasmic transport.	The C-terminal is probably involved in protein-protein interaction via coiled-coil formation and may function in anchorage of p62 to the pore complex.
134	P49841	Glycogen synthase kinase-3 beta	AMP biosynthesis	RNA binding and transcription factor regulation.
135	P09104	Gamma-enolase	Conversion of 2-phosphoglycerate to phosphoenolpyruvate (Glycolysis)	It has neurotrophic and neuroprotective effects on rather a broad spectrum of neurons in the central nervous system (promotes cell survival)
136	P06733	Alpha-enolase	Glycolysis	"Growth control, hypoxia tolerance and allergic responses. May also function in the intravascular and pericellular fibrinolytic system due to its ability to serve as a receptor and activator of plasminogen on the cell surface of several cell-types such as leukocytes and neurons. Stimulates immunoglobulin production. MBP1 binds to the myc promoter and acts as a transcriptional repressor. May be a …
137	P14618	Pyruvate kinase PKM	Glycolytic enzyme that catalyzes the transfer of a phosphoryl group from phosphoenolpyruvate (PEP) to ADP, generating ATP. Stimulates POU5F1-mediated transcriptional activation. Plays a general role in caspase independent cell death of tumor cells. The ratio betwween the highly active tetrameric form and nearly inactive dimeric form determines whether glucose carbons are channeled to biosynthetic…	It would act as potential sites of recognition and/or binding for ZP glycoproteins when located in the sperm head.
138	P62829	60S ribosomal protein L23	ribosomal protein, part of 60S subunit	Binds to and inhibits HDM2, a ubiquitin ligase, which results in stabilization of p53 tumor suppressor protein
139	P36969	Phospholipid hydroperoxide glutathione peroxidase, mitochondrial	Protects cells against membrane lipid peroxidation and cell death. Required for normal sperm development and male fertility. Could play a major role in protecting mammals from the toxicity of ingested lipid hydroperoxides. Essential for embryonic development. Protects from radiation and oxidative damage	Upstream regulator of a novel form of non-apoptotic cell death, called ferroptosis.
140	P00558	Phosphoglycerate kinase EC:2.7.2.3	It converts 3-phospho-D-glycerate to 3-phospho-D-glyceroyl phosphate (glycolysis)	Plasmin reductase
141	P21399	Cytoplasmatic aconitate hydratase/IRP1 EC:4.2.1.3	Catalyses the stereo-specific isomerization of citrate to isocitrate via cis-aconitate (TCA cycle)	mRNA binding protein
142	Q96HA1	Nuclear envelope pore membrane protein POM 121	Essential component of the nuclear pore complex (NPC). The repeat-containing domain may be involved in anchoring components of the pore complex to the pore membrane.	When overexpressed in cells induces the formation of cytoplasmic annulate lamellae (AL).
143	P18754	Regulator of chromosome condensation	Guanine-nucleotide releasing factor that promotes the exchange of Ran-bound GDP by GTP.	Involved in the regulation of onset of chromosome condensation in the S phase. Binds both to the nucleosomes and double-stranded DNA. RCC1-Ran complex (together with other proteins) acts as a component of a signal transmission pathway that detects unreplicated DNA. Plays a key role in nucleo-cytoplasmic transport, mitosis and nuclear-envelope assembly.
144	Q9H2X9	Solute carrier family 12 member 5	K-Cl cotransporter (ion transporter)	A structural protein orchestrating the organization of the cytoskeleton in neuronal structures and new findings on the regulation of KCC2 by protease-mediated cleavage and on the structural role of KCC2 in spine morphogenesis and glutamate receptor clustering
145	P23219	Cyclooxygenase-1 EC:1.14.99.1	Prostaglandin G/H synthase 1	Heme-dependent peroxidase
146	P84022	Mothers against decapentaplegic homolog 3	Receptor-regulated SMAD (R-SMAD) that is an intracellular signal transducer and transcriptional modulator activated by TGF-beta	Also can form a SMAD3/SMAD4/JUN/FOS complex at the AP-1/SMAD site to regulate TGF-beta-mediated transcription. Has an inhibitory effect on wound healing probably by modulating both growth and migration of primary keratinocytes and by altering the TGF-mediated chemotaxis of monocytes. This effect on wound healing appears to be hormone-sensitive. Regulator of chondrogenesis and osteogenesis and inh…
147	Q15796	Mothers against decapentaplegic homolog 2	Receptor-regulated SMAD (R-SMAD) that is an intracellular signal transducer and transcriptional modulator activated by TGF-beta (transforming growth factor) and activin type 1 receptor kinases.	May act as a tumor suppressor in colorectal carcinoma. Positively regulates PDPK1 kinase activity by stimulating its dissociation from the 14-3-3 protein YWHAQ which acts as a negative regulator.
148	P00966	Argininosuccinate synthase	Argininosuccinate synthase	RNA binding protein. Is indirectly involved in the control of blood pressure.
149	O96007	Molybdopterin synthase catalytic subunit	Catalytic subunit of the molybdopterin synthase complex, a complex that catalyzes the conversion of precursor Z into molybdopterin. Acts by mediating the incorporation of 2 sulfur atoms from thiocarboxylated MOCS2A into precursor Z to generate a dithiolene group.	Interaction with MBIP
150	Q9Y6I3	Epsin	Generating membrane curvature	Organizing mitotic membranes/influencing spindle assembly
151	P07355	Annexin-2	Intracellular function: Membrane binding, RNA binding and localization and DNA binding; found in the cytoplasm and nucelous	Extracellular function (non-classical secretion routes): cellular receptor for proteases and substrates (transmembrane translocation)
152	P53597	Succinyl-coA synthetase (Succinate thiokinase) EC:6.2.1.4	TCA cycle enzyme	Mitochondrial DNA maintenance
153	Q15311	RLIP76 (RalA-binding protein 1 - RALBP1)	Binding partner of Ap-2, epsin and Numb in interphase	Mitotic spindle assembly
154	P55084	Trifunctional enzyme subunit beta, mitochondrial	This protein is involved in the pathway fatty acid beta-oxidation, which is part of Lipid metabolism.	RNA binding protein.
155	P34896	Serine hydroxymethyltransferase, cytosolic	Interconversion of serine and glycine.	Binds mRNA binds the 5' untranslated region (UTR) of its own mRNA
156	P33316	Deoxyuridine 5'-triphosphate nucleotidohydrolase, mitochondrial	This enzyme is involved in nucleotide metabolism: it produces dUMP, the immediate precursor of thymidine nucleotides and it decreases the intracellular concentration of dUTP so that uracil cannot be incorporated into DNA.	RNA binding protein.
157	Q15723	ETS-related transcription factor	Nucleus/Morphology and terminal differentiation	Cytoplasm/Transformation
158	O60568	Lysyl hydroxylase isoform 3 EC:1.14.11.4	Lysyl hydroxylase	Collagen glucosyltransferase
159	P15559	NAD(P)H dehydrogenase [quinone] 1	Detoxification pathways and vitamin K-dependent &#947;-carboxylation of glutamate residues	RNA binding protein.
160	P09038	FGF2 (fibroblast growth factor 2)	fibroblast growth factor 2	Proliferation/angiogenesis
161	P19338	Nucleolin	Nucleolin is the major nucleolar protein of growing eukaryotic cells. It is found associated with intranucleolar chromatin and pre-ribosomal particles. It induces chromatin decondensation by binding to histone H1. It is thought to play a role in pre-rRNA transcription and ribosome assembly. May play a role in the process of transcriptional elongation. Binds RNA oligonucleotides with 5'-UUAGGG-3' …	Regulates (decreases) translation of p53 tumor suppressor protein binds 5' UTR of p53 mRNA
162	P62937	Peptidyl-prolyl cis-trans isomerase A EC:5.2.1.8	Intracellular function: Peptidyl-prolyl isomerase activity and a molecular chaperone found in the cytoplasm	Extracellular function (non-classical secretion routes): A proinflammatory cytokine (exosomes)
163	P13010	Ku70/Ku80	Single stranded DNA-dependent ATP-dependent helicase. Has a role in chromosome translocation	Extracellular protease (function at the cell surface is likely to be important in tumour invasion)
164	Q9UQE7	SMC3 (Sister chromatin cohesion)	Structural maintenance of chromosomes protein 3	Basement membrane bamacan (basement membrane chondroitin sulfate proteoglycan core protein)
165	P07954	Fumarate hydratase EC:4.2.1.2	Catalyzes the reversible hydration/dehydration of fumarate to malate (TCA cycle)	Tumor suppressor
